# Single-Cell Resolution of Individual Variation in Hypothalamic Neurons Allows Targeted Manipulation Affecting Social Motivation

**DOI:** 10.1101/2025.03.10.642464

**Authors:** S. Sarafinovska, S.K. Koester, L.Z. Fang, J.W. Thorpe, S.M. Chaturvedi, J. Ji, E.F. Jones, D. Selmanovic, D.J. Kornbluth, M.R. Barrett, G.M. Rurak, S.E. Maloney, M.C. Creed, R.D. Mitra, J.D. Dougherty

**Affiliations:** Department of Genetics, Washington University School of Medicine, Saint Louis, MO, USA; Department of Psychiatry, Washington University School of Medicine, Saint Louis, MO, USA; Washington University Pain Center, Department of Anesthesiology, St. Louis, MO, USA; Intellectual and Developmental Disabilities Research Center, Washington University School of Medicine, St. Louis, MO, 63110-1093, USA; Edison Family Center for Genome Sciences and Systems Biology, Washington University School of Medicine, Saint Louis, MO, USA

## Abstract

Despite decades of research, connecting molecular and cellular phenotypes to complex behavioral traits remains an elusive goal^1^. Social motivation exhibits individual trait variation^2^, which we hypothesize is mediated by molecular and cellular variability across hypothalamic neurons. To test this, we generated single-nucleus RNA-sequencing profiles^3,4^ of >120,000 neurons from tuberal hypothalamus and adjacent thalamus in 36 mice, balanced across sex and autism-associated mutation^5^, with all mice assessed for social motivation^2^. First, we show that molecular activation patterns predict behavior across individuals: specifically, activation of paraventricular *Agtr1a*+ (angiotensin receptor 1a) neurons predicted reduced social behavior. Subsequent inhibition of AGTR1A with telmisartan—an FDA-approved antihypertensive^6^—improved social orienting. Second, we show natural variation in neuronal proportions—likely arising from stochastic developmental events^7^—is sufficient to shape adult behavior even among genetically-identical individuals: we identified multiple neuronal populations whose relative abundance predicted social reward-seeking behavior. Chemogenetic inhibition of one such population, *Nxph4*+ neurons of the postero-lateral hypothalamus^8^, suppressed multiple aspects of social motivation. This work establishes proof-of-principle for an approach where single-cell genomics precisely maps neural substrates governing behavior. This approach revealed that stochastic variations in neuronal architecture deterministically influence social motivation, and enabled identification of therapeutically-actionable targets with immediate translational potential for disorders with social deficits.
