## Supplemental Table 2 for "Single-Cell Resolution of Individual Variation in Hypothalamic Neurons Allows Targeted Manipulation Affecting Social Motivation"

### Sheet: Sheet1
Figure	Cohort	Outcome	Model	Predictor	Output	p value
1, ED1	Cohort 1 (MYT1L snRNAseq)	Mean Rewards	ANOVA	Genotype	F(1,32)=2.541	0.121
				Sex	F(1,32)=15.049	0.000490999
		Mean Distance Travelled	ANOVA	Genotype	F(1,32)=15.224	0.000461211
				Sex	F(1,32)=1.092	0.304
		Mean Efficiency (Mean Rewards / Active Pokes)	ANOVA	Genotype	F(1,32)=7.212	0.011
				Sex	F(1,32)=0.762	0.145
		Mean Time in Investigation Zone	ANOVA	Genotype	F(1,32)=4.586	0.04
				Sex	F(1,32)=5.887	0.021
		Mean Interaction Attempt Time	ANOVA	Genotype	F(1,32)=1.196	0.282
				Sex	F(1,32)=13.863	0.001
		Proportion of Achievers (Had >= 3 days of meeting criteria)	Chi-squared	Genotype	0.111	0.519
				Sex	6.653	0.011
ED4	Cohort 2 (Losartan Treatment)	Mean Total Nosepokes	ANOVA	Cohort	F(1,38)=5.783	0.021
		Proportion of Achievers	Chi-squared	Treatment	0.417	0.374
		Achievers
		Mean Rewards	ANOVA	Treatment	F(1,15)=0.008	0.931
		Mean Efficiency	ANOVA	Treatment	F(1,15)=4.151	0.06
		Mean Time in Investigation Zone	ANOVA	Treatment	F(1,15)=0.222	0.644
		Mean Entries to Investigation Zone	ANOVA	Treatment	F(1,15)=1.899	0.188
		Breakpoint	ANOVA	Treatment	F(1,15)=0.011	0.919
		Non-Achievers
		Mean Rewards	ANOVA	Treatment	F(1,22)=3.958	0.06
		Mean Efficiency	ANOVA	Treatment	F(1,22)=0.025	0.875
		Mean Time in Investigation Zone	ANOVA	Treatment	F(1,22)=3.596	0.072
		Mean Entries to Investigation Zone	ANOVA	Treatment	F(1,22)=4.366	0.049
		Breakpoint	ANOVA	Treatment	F(1,22)=0.417	0.525
ED5	Cohort 3 (Intraperitoneal Injection)	Mean Rewards	ANOVA	Group	F(1,8)=10.274	0.013
		Mean Total Nosepokes	ANOVA	Group	F(1,8)=9.553	0.015
		Mean Time in Investigation Zone	ANOVA	Group	F(1,8)=0.012	0.917
		Mean Entries to Investigation Zone	ANOVA	Group	F(1,8)=2.672	0.141
		Mean Distance Travelled	ANOVA	Group	F(1,8)=1.355	0.278
3, ED6	Cohort 4 (Telmisartan)	Mean Attempts at Interaction (%)	ANOVA	Treatment	F(1,34)=12.034	0.001
		Mean Time in Interactions (s)	ANOVA	Treatment	F(1,34)=4.561	0.04
		Mean Rewards	ANOVA	Treatment	F(1,35)=1.560	0.22
		Proportion of Achievers	Chi-squared	Treatment	0.008	0.607
		Mean Efficiency	ANOVA	Treatment	F(1.35)=1.429	0.24
		Mean Interactions (%)	ANOVA	Treatment	F(1,34)=6.408	0.016
		Mean Time in Investigation Zone	ANOVA	Treatment	F(1,34)=3.628	0.065
		Mean Distance Travelled	ANOVA	Treatment	F(1,35)=0.043	0.838
4, ED8	Cohort 5 (Nxph4 Gi DREADDs)	Mean Rewards	ANOVA	Group	F(2,25)=6.308	0.006
			Tukey's HSD	Gi, DCZ vs. mCherry, DCZ		0.006
				Gi, DCZ vs. Gi, Sal		0.62
				mCherry, DCZ vs. Gi, Sal		0.566
		Mean Time in Investigation Zone (s)	ANOVA	Group	F(2,25)=6.285	0.006
			Tukey's HSD	Gi, DCZ vs. mCherry, DCZ		0.015
				Gi, DCZ vs. Gi, Sal		0.014
				mCherry, DCZ vs. Gi, Sal		0.999
		Breakpoint	ANOVA	Group	F(2,25)=4.925	0.016
			Tukey's HSD	Gi, DCZ vs. mCherry, DCZ		0.012
				Gi, DCZ vs. Gi, Sal		0.325
				mCherry, DCZ vs. Gi, Sal		0.251
		Proportion of Achievers	Chi-squared	Group	7.872	0.026
		Mean Time in Interactions (s)	ANOVA	Group	F(2,25)=5.414	0.011
			Tukey's HSD	Gi, DCZ vs. mCherry, DCZ		0.014
				Gi, DCZ vs. Gi, Sal		0.049
				mCherry, DCZ vs. Gi, Sal		0.846
		Mean Interactions (%)	ANOVA	Group	F(2,25)=5.906	0.008
			Tukey's HSD	Gi, DCZ vs. mCherry, DCZ		0.015
				Gi, DCZ vs. Gi, Sal		0.021
				mCherry, DCZ vs. Gi, Sal		0.99
		Mean Distance Travelled	ANOVA	Group	F(2,25)=1.863	0.176
			Tukey's HSD	Gi, DCZ vs. mCherry, DCZ		0.156
				Gi, DCZ vs. Gi, Sal		0.781
				mCherry, DCZ vs. Gi, Sal		0.459
