## Supplemental Table 4 for "Single-Cell Resolution of Individual Variation in Hypothalamic Neurons Allows Targeted Manipulation Affecting Social Motivation"

### Sheet: Props by Sex
Cluster	BaselineProp.Freq	PropMean.F	PropMean.M	PropRatio	Tstatistic	P.Value	FDR
AD Serpinb7 Glut	0.00173353	0.00170988	0.0019856	0.861141	-0.391	0.69807	0.76906
ADP-MPO Trp73 Glut	0.00209469	0.0022431	0.00212205	1.05704	-0.418345	0.67813	0.759973
AHN Onecut3 Gaba	0.0193337	0.0180984	0.0204284	0.885943	-1.08661	0.284285	0.559956
AHN-PVHd-PVR Mixed Gaba	0.0381698	0.0373488	0.0419787	0.889709	-1.58001	0.122673	0.411459
ARC Mixed Glut	0.0125761	0.00654548	0.0188104	0.347971	-2.59735	0.0134629	0.208913
AV Col27a1 Glut	0.00751198	0.0073379	0.00777391	0.943914	-0.848029	0.401949	0.628597
Chat GABA	0.00390045	0.00352167	0.00466939	0.754204	-1.68177	0.101093	0.395547
DMH Gaba	0.0329131	0.0359785	0.0290537	1.23835	1.65831	0.105766	0.395547
DMH Hmx2-Vgll1 Glut	0.00632419	0.00714928	0.0048403	1.47703	1.89453	0.0660433	0.395547
GPe-SI Sox6 Cyp26b1 Gaba	0.00516047	0.00445186	0.00584847	0.761202	-1.31893	0.195353	0.470293
GPi Tbr1 Cngb3 Gaba-Glut	0.00288922	0.00251919	0.00308732	0.81598	-0.647854	0.521106	0.704454
Hist Gaba	0.00301763	0.00336025	0.00256456	1.31026	0.926486	0.36028	0.616269
HY NSCs_1	0.0029133	0.00151555	0.00379422	0.399437	-2.44833	0.0192843	0.208913
HY NSCs_2	0.00990361	0.00595799	0.012247	0.486487	-1.9345	0.0608325	0.395547
LHA Pmch Glut	0.0016613	0.00195125	0.00136719	1.4272	1.70004	0.0975728	0.395547
LH-MH Glut	0.00389242	0.00591948	0.00296616	1.99567	0.840374	0.406171	0.628597
Lhx6 Gaba	0.00406096	0.00359507	0.00439449	0.818087	-1.78406	0.0826718	0.395547
Lhx6-Lhx8 Gaba	0.0185231	0.0158606	0.0213603	0.742526	-1.73919	0.0903713	0.395547
Mixed	0.0506657	0.0515364	0.047673	1.08104	0.936686	0.355034	0.616269
Mixed Meis2 Gaba	0.0171507	0.0180858	0.0179168	1.00943	-0.0372166	0.970514	0.970514
NDB-SI-MA-STRv Lhx8 Gaba	0.0158506	0.0137918	0.0192672	0.715819	-1.48394	0.146349	0.432395
PF Fzd5 Glut	0.0149116	0.0184251	0.0110341	1.66983	1.3851	0.174431	0.453519
PH-LHA-MM Foxb1 Glut	0.0110352	0.0147677	0.00807281	1.82932	1.38823	0.173482	0.453519
PH-LHA-PVH-SO-PVa Nxph4 Glut	0.0296787	0.0366479	0.0227177	1.61319	2.02569	0.0501023	0.395547
Pitx2 Glut	0.0126082	0.0153907	0.00954633	1.61221	0.927554	0.359733	0.616269
PO-CEA-BST Meis2 Gaba	0.0286916	0.0249418	0.0312742	0.79752	-1.649	0.10767	0.395547
PO-COAa-PAA-MEA Barhl2 Glut	0.00913315	0.00676612	0.0110229	0.613823	-2.84765	0.00716826	0.208913
PO-MEA Glut	0.0127126	0.00960718	0.0140906	0.681814	-2.67391	0.0111187	0.208913
PO-MEA Slc17a7 Glut	0.0146628	0.0187985	0.0108752	1.72858	1.39065	0.172753	0.453519
PO-MEA-BST Mixed Gaba	0.0304412	0.0231846	0.0363316	0.638138	-3.21837	0.00269305	0.175048
PVH-SO-PVa Agtr1a Glut	0.00303368	0.00242788	0.0037173	0.65313	-1.56334	0.126603	0.411459
PVH-SO-PVa Avp Glut	0.00605132	0.00573846	0.00644411	0.890496	-1.21463	0.232253	0.503214
PVN Mixed Glut	0.0023194	0.00147129	0.00281925	0.521874	-2.49277	0.0173447	0.208913
PVpo-VMPO-MPN Hmx2 Gaba	0.0109469	0.00994946	0.0132828	0.749047	-1.71626	0.094593	0.395547
PV-PT Ntrk1-Sp9 Glut	0.0111877	0.0115244	0.0111507	1.03351	0.512472	0.611386	0.709645
RE-Xi Nox4 Glut	0.0176243	0.0168759	0.0174517	0.967005	-0.543628	0.58998	0.709645
RT-ZI Gnb3 Gaba_1	0.00345904	0.00348385	0.00355077	0.981154	-0.588219	0.559983	0.709645
RT-ZI Gnb3 Gaba_2	0.0384748	0.0384438	0.039113	0.982889	-0.512729	0.611209	0.709645
SCH Six6 Cdc14a Gaba	0.00563398	0.00536858	0.00640665	0.837971	-1.26336	0.214471	0.48071
SCsg Gabrr2 Gaba	0.000537716	0.000658589	0.000411767	1.59942	0.890202	0.379147	0.628597
SI-MA-LPO-LHA Skor1 Glut	0.0228329	0.0213496	0.025476	0.838027	-1.041	0.304675	0.582468
SI-MPO-LPO-ADP Lhx8 Gaba	0.00719898	0.00757507	0.00842658	0.898949	-0.784008	0.438094	0.649946
SNc-VTA-RAmb Foxa1 Dopa	0.000240769	0.000373042	0.000117032	3.18752	1.7242	0.0930735	0.395547
STN-PSTN Pitx2 Glut	0.00586673	0.00683014	0.0046111	1.48124	0.763687	0.449963	0.649946
STR D1 Gaba	0.0296145	0.0298233	0.0321959	0.926307	-0.647193	0.521529	0.704454
STR D1-D2 Gaba	0.0428167	0.0410319	0.0467352	0.877966	-0.632385	0.53105	0.704454
STR-PAL Chst9 Gaba	0.0209388	0.0188681	0.0236596	0.797482	-1.50644	0.140501	0.432395
TH Prkcd Grin2c Glut_1	0.00226322	0.00211602	0.00233958	0.904443	-0.975336	0.335769	0.616269
TH Prkcd Grin2c Glut_2	0.0294781	0.0305351	0.0269469	1.13316	-0.201734	0.841245	0.88004
TH Prkcd Grin2c Glut_3	0.050746	0.0547105	0.0450698	1.21391	0.133799	0.894291	0.908264
TH Prkcd Grin2c Glut_4	0.010337	0.00911772	0.0110881	0.822295	-1.35747	0.182907	0.457268
TH Prkcd Grin2c Glut_5	0.00196628	0.0021964	0.00179566	1.22317	0.591326	0.557922	0.709645
TH Prkcd Grin2c Glut_6	0.0195263	0.021305	0.0170541	1.24926	0.73592	0.46645	0.659115
TH Prkcd Grin2c Glut_7	0.0375519	0.0381143	0.0378166	1.00787	0.186649	0.852962	0.88004
TH Prkcd Grin2c Glut_8	0.00455053	0.00524065	0.00420668	1.24579	1.09955	0.278679	0.559956
TH Sema5b-Ntrk Glut	0.0414603	0.0404242	0.040828	0.990109	-0.54588	0.588447	0.709645
TH-PVT-RE Ntrk1-Nox4 Glut	0.00313802	0.00309936	0.00308943	1.00321	0.3013	0.764884	0.81504
Trh Glut	0.0282823	0.0271134	0.0296895	0.913234	-0.857641	0.396648	0.628597
TRS-BAC Sln Glut	0.00408504	0.00436618	0.00459418	0.950371	-0.770265	0.4461	0.649946
TU-ARH Otp Six6 Gaba	0.0104253	0.0111767	0.00886988	1.26008	1.27612	0.209918	0.48071
VMH Nr5a1 Glut_1	0.00285712	0.00292788	0.00243285	1.20348	1.14221	0.260805	0.54685
VMH Nr5a1 Glut_2	0.0268617	0.0279086	0.0245389	1.13732	0.560776	0.578353	0.709645
ZI Mixed Gaba	0.0394539	0.0455368	0.0326962	1.39272	1.64001	0.109536	0.395547
ZI Pax6 Gaba	0.0192535	0.0203224	0.0178347	1.13948	0.48844	0.62814	0.7163
ZI-PVH-SBPV Pax6-Prox1 Gaba	0.0148634	0.0149877	0.0144248	1.03902	0.315051	0.754504	0.81504

### Sheet: Props by Geno
Cluster	BaselineProp.Freq	PropMean.WT	PropMean.Het	PropRatio	Tstatistic	P.Value	FDR
TH Prkcd Grin2c Glut_8	0.00455053	0.00403522	0.00545497	0.739734	-1.72985	0.0920616	0.911474
TH-PVT-RE Ntrk1-Nox4 Glut	0.00313802	0.00345464	0.00264285	1.30716	1.69916	0.0977551	0.911474
PO-COAa-PAA-MEA Barhl2 Glut	0.00913315	0.0110256	0.00676273	1.63035	1.57642	0.123513	0.911474
STR D1 Gaba	0.0296145	0.0323842	0.0295879	1.09451	1.52842	0.134985	0.911474
PO-CEA-BST Meis2 Gaba	0.0286916	0.0311975	0.0250377	1.24602	1.48892	0.145055	0.911474
PO-MEA Glut	0.0127126	0.0138808	0.00986948	1.40644	1.47883	0.14772	0.911474
PO-MEA-BST Mixed Gaba	0.0304412	0.0335823	0.0266212	1.26149	1.47214	0.14951	0.911474
STR D1-D2 Gaba	0.0428167	0.0449491	0.0432645	1.03894	1.46141	0.152416	0.911474
STR-PAL Chst9 Gaba	0.0209388	0.022222	0.0206651	1.07534	1.2037	0.236416	0.911474
DMH Gaba	0.0329131	0.0292642	0.0357153	0.819376	-1.19398	0.24015	0.911474
Hist Gaba	0.00301763	0.00245142	0.00350169	0.700068	-1.16486	0.251642	0.911474
PVN Mixed Glut	0.0023194	0.00278492	0.00151419	1.83921	1.10569	0.276105	0.911474
SNc-VTA-RAmb Foxa1 Dopa	0.000240769	0.000184032	0.000289291	0.636148	-1.02285	0.313075	0.911474
PV-PT Ntrk1-Sp9 Glut	0.0111877	0.0117457	0.0107808	1.0895	0.983009	0.332041	0.911474
Lhx6 Gaba	0.00406096	0.00449344	0.00347138	1.29442	0.956991	0.344835	0.911474
Mixed	0.0506657	0.0474	0.0518777	0.913689	-0.947123	0.349772	0.911474
Lhx6-Lhx8 Gaba	0.0185231	0.0197191	0.0179121	1.10088	0.942262	0.352222	0.911474
TH Prkcd Grin2c Glut_1	0.00226322	0.00191416	0.00264779	0.722928	-0.932055	0.357401	0.911474
PH-LHA-MM Foxb1 Glut	0.0110352	0.00953842	0.0129357	0.73737	-0.893659	0.377368	0.911474
GPe-SI Sox6 Cyp26b1 Gaba	0.00516047	0.00563134	0.00472328	1.19225	0.865684	0.392289	0.911474
NDB-SI-MA-STRv Lhx8 Gaba	0.0158506	0.0181253	0.0152192	1.19095	0.859264	0.395774	0.911474
SI-MA-LPO-LHA Skor1 Glut	0.0228329	0.025703	0.0210659	1.22012	0.811239	0.42246	0.911474
RE-Xi Nox4 Glut	0.0176243	0.0176131	0.016674	1.05632	0.771606	0.445289	0.911474
SI-MPO-LPO-ADP Lhx8 Gaba	0.00719898	0.00845998	0.00753332	1.12301	0.770103	0.44617	0.911474
TU-ARH Otp Six6 Gaba	0.0104253	0.00900914	0.0110027	0.818814	-0.728493	0.470936	0.911474
STN-PSTN Pitx2 Glut	0.00586673	0.00451792	0.00694661	0.650377	-0.719928	0.476161	0.911474
PF Fzd5 Glut	0.0149116	0.0127818	0.0162405	0.78703	-0.712543	0.480665	0.911474
ADP-MPO Trp73 Glut	0.00209469	0.00240636	0.00188771	1.27475	0.706372	0.484419	0.911474
AD Serpinb7 Glut	0.00173353	0.00206387	0.00161204	1.28028	0.699907	0.488401	0.911474
Pitx2 Glut	0.0126082	0.0107965	0.013828	0.78077	-0.691691	0.493514	0.911474
HY NSCs_1	0.0029133	0.00304364	0.00245378	1.24039	0.691576	0.493585	0.911474
TH Prkcd Grin2c Glut_6	0.0195263	0.0174503	0.0208097	0.838569	-0.677728	0.502196	0.911474
Trh Glut	0.0282823	0.0299774	0.0267535	1.1205	0.673919	0.504587	0.911474
TH Prkcd Grin2c Glut_7	0.0375519	0.0375308	0.0384715	0.975549	-0.626492	0.534871	0.911474
Mixed Meis2 Gaba	0.0171507	0.0176562	0.0184115	0.958975	-0.619611	0.539343	0.911474
RT-ZI Gnb3 Gaba_1	0.00345904	0.00357206	0.00345724	1.03321	0.613352	0.543428	0.911474
AV Col27a1 Glut	0.00751198	0.00769581	0.00743552	1.03501	-0.571707	0.571008	0.911474
ARC Mixed Glut	0.0125761	0.0138597	0.0127339	1.08841	0.540019	0.592468	0.911474
AHN-PVHd-PVR Mixed Gaba	0.0381698	0.039144	0.0408922	0.957249	-0.535993	0.595198	0.911474
AHN Onecut3 Gaba	0.0193337	0.0202212	0.0183575	1.10152	0.530284	0.59911	0.911474
PVpo-VMPO-MPN Hmx2 Gaba	0.0109469	0.0124018	0.0110507	1.12227	0.526479	0.601725	0.911474
TH Prkcd Grin2c Glut_3	0.050746	0.0501143	0.0484049	1.03532	0.459039	0.648914	0.911474
HY NSCs_2	0.00990361	0.00863275	0.0104758	0.824069	0.443358	0.660128	0.911474
PVH-SO-PVa Agtr1a Glut	0.00303368	0.00352747	0.00266515	1.32355	0.418102	0.67831	0.911474
SCsg Gabrr2 Gaba	0.000537716	0.000520087	0.000523188	0.994074	-0.41305	0.681974	0.911474
ZI Mixed Gaba	0.0394539	0.0369608	0.040206	0.919287	-0.39881	0.692345	0.911474
PH-LHA-PVH-SO-PVa Nxph4 Glut	0.0296787	0.0276744	0.030452	0.908787	-0.384286	0.702985	0.911474
LHA Pmch Glut	0.0016613	0.00169873	0.00153682	1.10536	0.378041	0.707578	0.911474
DMH Hmx2-Vgll1 Glut	0.00632419	0.00540398	0.00644468	0.838517	-0.377908	0.707676	0.911474
TH Prkcd Grin2c Glut_4	0.010337	0.0099718	0.0105131	0.948508	-0.371194	0.712628	0.911474
SCH Six6 Cdc14a Gaba	0.00563398	0.00625667	0.00555605	1.1261	0.347426	0.73027	0.911474
LH-MH Glut	0.00389242	0.00370943	0.0049904	0.743313	-0.345086	0.732013	0.911474
VMH Nr5a1 Glut_1	0.00285712	0.00225168	0.00315434	0.713836	-0.308854	0.75918	0.911474
PO-MEA Slc17a7 Glut	0.0146628	0.0141405	0.0147168	0.960845	-0.302987	0.763623	0.911474
Chat GABA	0.00390045	0.00434712	0.0039245	1.10769	0.292902	0.771247	0.911474
RT-ZI Gnb3 Gaba_2	0.0384748	0.0393613	0.0381335	1.0322	0.230581	0.818921	0.947285
ZI Pax6 Gaba	0.0192535	0.0178423	0.020313	0.878368	-0.215339	0.830696	0.947285
VMH Nr5a1 Glut_2	0.0268617	0.0257911	0.0263433	0.979038	0.159332	0.874281	0.955425
TH Prkcd Grin2c Glut_5	0.00196628	0.00189484	0.00207242	0.914314	0.148109	0.883067	0.955425
TH Sema5b-Ntrk Glut	0.0414603	0.0398809	0.041608	0.958491	-0.146952	0.883975	0.955425
GPi Tbr1 Cngb3 Gaba-Glut	0.00288922	0.00264691	0.0030697	0.862272	0.130824	0.896629	0.955425
TH Prkcd Grin2c Glut_2	0.0294781	0.0267275	0.0308093	0.867515	-0.102877	0.918621	0.958359
TRS-BAC Sln Glut	0.00408504	0.00384082	0.00530789	0.723606	0.0898846	0.928871	0.958359
ZI-PVH-SBPV Pax6-Prox1 Gaba	0.0148634	0.0144652	0.0149372	0.968399	0.059491	0.952884	0.967773
PVH-SO-PVa Avp Glut	0.00605132	0.00645126	0.00572951	1.12597	0.0164482	0.986966	0.986966

### Sheet: Props by Dissector
Cluster	BaselineProp.clusters	BaselineProp.Freq	PropMean.Din	PropMean.Simona	PropRatio	Tstatistic	P.Value	FDR
PVN Mixed Glut	PVN Mixed Glut	0.0023194	0.00197994	0.00246037	0.804735	-1.76385	0.0861375	0.974909
PO-MEA Glut	PO-MEA Glut	0.0127126	0.0110148	0.0131811	0.835649	-1.67238	0.102955	0.974909
TH Prkcd Grin2c Glut_1	TH Prkcd Grin2c Glut_1	0.00226322	0.00201434	0.0024661	0.81681	-1.5632	0.126588	0.974909
TH Prkcd Grin2c Glut_7	TH Prkcd Grin2c Glut_7	0.0375519	0.0341002	0.0417977	0.815838	-1.35073	0.185052	0.974909
TH Sema5b-Ntrk Glut	TH Sema5b-Ntrk Glut	0.0414603	0.0384336	0.0428635	0.896652	-1.28834	0.20569	0.974909
PO-COAa-PAA-MEA Barhl2 Glut	PO-COAa-PAA-MEA Barhl2 Glut	0.00913315	0.00884103	0.00942097	0.938442	-1.20846	0.234598	0.974909
DMH Hmx2-Vgll1 Glut	DMH Hmx2-Vgll1 Glut	0.00632419	0.00650613	0.0052269	1.24474	1.2038	0.236375	0.974909
PO-MEA-BST Mixed Gaba	PO-MEA-BST Mixed Gaba	0.0304412	0.0285683	0.0324088	0.881498	-1.1606	0.253298	0.974909
SCsg Gabrr2 Gaba	SCsg Gabrr2 Gaba	0.000537716	0.00047645	0.000566481	0.841069	-1.13411	0.264102	0.974909
TH-PVT-RE Ntrk1-Nox4 Glut	TH-PVT-RE Ntrk1-Nox4 Glut	0.00313802	0.00337357	0.00281412	1.1988	0.950247	0.348203	0.974909
RT-ZI Gnb3 Gaba_1	RT-ZI Gnb3 Gaba_1	0.00345904	0.0033556	0.00368645	0.910252	-0.915873	0.365712	0.974909
TH Prkcd Grin2c Glut_6	TH Prkcd Grin2c Glut_6	0.0195263	0.0183182	0.0195685	0.936109	-0.860857	0.394906	0.974909
Lhx6-Lhx8 Gaba	Lhx6-Lhx8 Gaba	0.0185231	0.0175176	0.0203144	0.862326	-0.820789	0.417066	0.974909
DMH Gaba	DMH Gaba	0.0329131	0.0340366	0.0302261	1.12607	0.798006	0.43	0.974909
TH Prkcd Grin2c Glut_2	TH Prkcd Grin2c Glut_2	0.0294781	0.0275621	0.0295212	0.933639	-0.764822	0.44927	0.974909
Chat GABA	Chat GABA	0.00390045	0.0038775	0.00444108	0.873099	-0.746309	0.460235	0.974909
ADP-MPO Trp73 Glut	ADP-MPO Trp73 Glut	0.00209469	0.00247315	0.00187855	1.31652	0.725887	0.472512	0.974909
STR D1 Gaba	STR D1 Gaba	0.0296145	0.0332713	0.0290115	1.14683	0.724492	0.473357	0.974909
NDB-SI-MA-STRv Lhx8 Gaba	NDB-SI-MA-STRv Lhx8 Gaba	0.0158506	0.0149821	0.0186852	0.801814	-0.707293	0.483852	0.974909
TH Prkcd Grin2c Glut_5	TH Prkcd Grin2c Glut_5	0.00196628	0.00182054	0.002127	0.855919	-0.687553	0.496057	0.974909
LHA Pmch Glut	LHA Pmch Glut	0.0016613	0.00162535	0.00162819	0.998256	0.617251	0.54088	0.974909
TH Prkcd Grin2c Glut_8	TH Prkcd Grin2c Glut_8	0.00455053	0.00508288	0.00424956	1.1961	0.566424	0.574553	0.974909
PO-CEA-BST Meis2 Gaba	PO-CEA-BST Meis2 Gaba	0.0286916	0.0286502	0.0282694	1.01347	-0.545764	0.588531	0.974909
PH-LHA-PVH-SO-PVa Nxph4 Glut	PH-LHA-PVH-SO-PVa Nxph4 Glut	0.0296787	0.0302521	0.0275657	1.09745	0.545581	0.588655	0.974909
Lhx6 Gaba	Lhx6 Gaba	0.00406096	0.00394687	0.00413151	0.955309	-0.531813	0.598061	0.974909
PV-PT Ntrk1-Sp9 Glut	PV-PT Ntrk1-Sp9 Glut	0.0111877	0.0111125	0.0115211	0.96454	-0.520447	0.605878	0.974909
STN-PSTN Pitx2 Glut	STN-PSTN Pitx2 Glut	0.00586673	0.00594126	0.00525342	1.13093	0.514297	0.610149	0.974909
STR D1-D2 Gaba	STR D1-D2 Gaba	0.0428167	0.0454417	0.042959	1.05779	0.503224	0.617814	0.974909
Mixed Meis2 Gaba	Mixed Meis2 Gaba	0.0171507	0.0189933	0.0169905	1.11788	0.487472	0.628823	0.974909
TH Prkcd Grin2c Glut_3	TH Prkcd Grin2c Glut_3	0.050746	0.0506501	0.0480591	1.05391	-0.476848	0.636297	0.974909
PF Fzd5 Glut	PF Fzd5 Glut	0.0149116	0.0141011	0.0145369	0.970022	0.442861	0.660483	0.974909
PH-LHA-MM Foxb1 Glut	PH-LHA-MM Foxb1 Glut	0.0110352	0.0136297	0.00846694	1.60976	0.424426	0.67375	0.974909
ZI-PVH-SBPV Pax6-Prox1 Gaba	ZI-PVH-SBPV Pax6-Prox1 Gaba	0.0148634	0.0152072	0.0141427	1.07527	0.423937	0.674087	0.974909
TU-ARH Otp Six6 Gaba	TU-ARH Otp Six6 Gaba	0.0104253	0.00982894	0.00996136	0.986706	0.414213	0.681129	0.974909
Hist Gaba	Hist Gaba	0.00301763	0.00320863	0.00262777	1.22105	0.387116	0.700921	0.974909
ZI Pax6 Gaba	ZI Pax6 Gaba	0.0192535	0.0196519	0.0182288	1.07807	0.372075	0.711977	0.974909
ZI Mixed Gaba	ZI Mixed Gaba	0.0394539	0.0388692	0.0379371	1.02457	0.371537	0.712374	0.974909
VMH Nr5a1 Glut_1	VMH Nr5a1 Glut_1	0.00285712	0.0025922	0.00271352	0.955289	0.337715	0.737503	0.974909
TH Prkcd Grin2c Glut_4	TH Prkcd Grin2c Glut_4	0.010337	0.0104819	0.00994292	1.05421	0.328834	0.74415	0.974909
SI-MPO-LPO-ADP Lhx8 Gaba	SI-MPO-LPO-ADP Lhx8 Gaba	0.00719898	0.00783389	0.00826237	0.94814	-0.325921	0.746336	0.974909
LH-MH Glut	LH-MH Glut	0.00389242	0.00460779	0.0039497	1.16662	-0.287997	0.77498	0.974909
HY NSCs_1	HY NSCs_1	0.0029133	0.00277696	0.00278601	0.996752	0.282764	0.778957	0.974909
VMH Nr5a1 Glut_2	VMH Nr5a1 Glut_2	0.0268617	0.0267694	0.0253037	1.05792	0.277027	0.783313	0.974909
Pitx2 Glut	Pitx2 Glut	0.0126082	0.0121358	0.0121519	0.998676	0.259888	0.796413	0.974909
RE-Xi Nox4 Glut	RE-Xi Nox4 Glut	0.0176243	0.0176813	0.0167102	1.05811	0.215001	0.830957	0.974909
PVH-SO-PVa Avp Glut	PVH-SO-PVa Avp Glut	0.00605132	0.00615484	0.00610613	1.00798	0.204525	0.839073	0.974909
Mixed	Mixed	0.0506657	0.0490996	0.0496806	0.988305	-0.193123	0.847928	0.974909
PVH-SO-PVa Agtr1a Glut	PVH-SO-PVa Agtr1a Glut	0.00303368	0.00312121	0.00316723	0.985471	0.174962	0.862072	0.974909
PO-MEA Slc17a7 Glut	PO-MEA Slc17a7 Glut	0.0146628	0.0149388	0.0138545	1.07826	0.164735	0.870063	0.974909
PVpo-VMPO-MPN Hmx2 Gaba	PVpo-VMPO-MPN Hmx2 Gaba	0.0109469	0.0111627	0.01244	0.897326	-0.159694	0.873998	0.974909
GPe-SI Sox6 Cyp26b1 Gaba	GPe-SI Sox6 Cyp26b1 Gaba	0.00516047	0.00524468	0.00521083	1.0065	-0.153114	0.879147	0.974909
HY NSCs_2	HY NSCs_2	0.00990361	0.00897916	0.00992456	0.904742	-0.128759	0.898256	0.974909
ARC Mixed Glut	ARC Mixed Glut	0.0125761	0.0112248	0.0154938	0.72447	-0.128429	0.898516	0.974909
GPi Tbr1 Cngb3 Gaba-Glut	GPi Tbr1 Cngb3 Gaba-Glut	0.00288922	0.00275706	0.00291258	0.946604	-0.126307	0.900178	0.974909
TRS-BAC Sln Glut	TRS-BAC Sln Glut	0.00408504	0.00396536	0.00502034	0.789859	-0.113209	0.910486	0.974909
STR-PAL Chst9 Gaba	STR-PAL Chst9 Gaba	0.0209388	0.0224292	0.020631	1.08716	0.105261	0.916742	0.974909
AHN-PVHd-PVR Mixed Gaba	AHN-PVHd-PVR Mixed Gaba	0.0381698	0.0403765	0.0394654	1.02309	-0.0874047	0.930825	0.974909
SCH Six6 Cdc14a Gaba	SCH Six6 Cdc14a Gaba	0.00563398	0.00634509	0.00554547	1.14419	-0.0837669	0.9337	0.974909
AV Col27a1 Glut	AV Col27a1 Glut	0.00751198	0.00734095	0.0078193	0.938825	-0.0779394	0.9383	0.974909
AD Serpinb7 Glut	AD Serpinb7 Glut	0.00173353	0.00173719	0.00198893	0.87343	-0.0725864	0.94253	0.974909
AHN Onecut3 Gaba	AHN Onecut3 Gaba	0.0193337	0.0197687	0.0190171	1.03952	0.0613042	0.95145	0.974909
Trh Glut	Trh Glut	0.0282823	0.0287474	0.0283418	1.01431	0.0557456	0.955847	0.974909
SNc-VTA-RAmb Foxa1 Dopa	SNc-VTA-RAmb Foxa1 Dopa	0.000240769	0.00027211	0.000189519	1.43579	0.0544173	0.956898	0.974909
RT-ZI Gnb3 Gaba_2	RT-ZI Gnb3 Gaba_2	0.0384748	0.0396212	0.0380099	1.04239	-0.0343579	0.972778	0.974909
SI-MA-LPO-LHA Skor1 Glut	SI-MA-LPO-LHA Skor1 Glut	0.0228329	0.0231183	0.0241658	0.956654	0.0316669	0.974909	0.974909

### Sheet: (WT only) Props by Sex
Cluster	BaselineProp.Freq	PropMean.F	PropMean.M	PropRatio	Tstatistic	P.Value	FDR
PH-LHA-PVH-SO-PVa Nxph4 Glut	0.030409	0.0407775	0.0145713	2.79849	3.77891	0.00113246	0.0272633
PO-MEA-BST Mixed Gaba	0.0321732	0.0241195	0.0430452	0.560329	-3.63275	0.00159808	0.0272633
NDB-SI-MA-STRv Lhx8 Gaba	0.0164657	0.0111441	0.0251064	0.443875	-3.45098	0.00244702	0.0272633
DMH Hmx2-Vgll1 Glut	0.0057723	0.00727809	0.00352987	2.06186	3.37984	0.00288866	0.0272633
DMH Gaba	0.0296971	0.0365536	0.0219749	1.66343	3.37708	0.00290723	0.0272633
STR D1-D2 Gaba	0.0426655	0.032428	0.0574701	0.564259	-3.33273	0.00322306	0.0272633
Chat GABA	0.00391526	0.00272787	0.00596636	0.457208	-3.30498	0.00343744	0.0272633
Lhx6-Lhx8 Gaba	0.0189418	0.014477	0.0249612	0.57998	-3.29742	0.00349821	0.0272633
ZI Mixed Gaba	0.0397561	0.050665	0.0232567	2.17851	3.2637	0.00378233	0.0272633
PF Fzd5 Glut	0.0149956	0.0210084	0.00455512	4.61204	3.20407	0.00439814	0.0272633
PO-MEA Slc17a7 Glut	0.0161253	0.0249489	0.00333217	7.48729	3.18318	0.00461379	0.0272633
PVpo-VMPO-MPN Hmx2 Gaba	0.0109411	0.00763752	0.0171661	0.444918	-3.02177	0.00664995	0.0360206
PH-LHA-MM Foxb1 Glut	0.0106161	0.0161579	0.00291898	5.53545	2.94613	0.00790575	0.0395288
GPe-SI Sox6 Cyp26b1 Gaba	0.00529256	0.00395145	0.00731123	0.540462	-2.88206	0.00904001	0.0419715
HY NSCs_1	0.00286294	0.0018096	0.00427768	0.423034	-2.8555	0.00968669	0.0419757
ARC Mixed Glut	0.0125505	0.00726101	0.0204584	0.354917	-2.79883	0.0109894	0.0446443
HY NSCs_2	0.00837215	0.00596536	0.0113001	0.527901	-2.69995	0.0136713	0.0522727
STR D1 Gaba	0.0308268	0.024404	0.0403644	0.604592	-2.65922	0.0148326	0.0528849
TRS-BAC Sln Glut	0.00346647	0.00213363	0.005548	0.384577	-2.64383	0.0154587	0.0528849
PVH-SO-PVa Agtr1a Glut	0.00332719	0.00240122	0.00465373	0.515977	-2.55956	0.0185623	0.060268
PO-CEA-BST Meis2 Gaba	0.029821	0.0250909	0.0373041	0.672606	-2.51315	0.020379	0.060268
PO-COAa-PAA-MEA Barhl2 Glut	0.0106161	0.00799554	0.0140557	0.568846	-2.50114	0.0209437	0.060268
SI-MA-LPO-LHA Skor1 Glut	0.0242344	0.0196611	0.0317448	0.61935	-2.48598	0.0216046	0.060268
SI-MPO-LPO-ADP Lhx8 Gaba	0.00745911	0.00555038	0.0113696	0.488178	-2.47455	0.0222528	0.060268
LHA Pmch Glut	0.00176419	0.00224443	0.00115304	1.94654	2.42253	0.0247407	0.0641045
PVN Mixed Glut	0.00263081	0.00183965	0.00373019	0.493179	-2.40842	0.0256418	0.0641045
STR-PAL Chst9 Gaba	0.0219131	0.0174905	0.0269536	0.648911	-2.37152	0.0275632	0.066356
SCH Six6 Cdc14a Gaba	0.0058961	0.0048156	0.00769774	0.625586	-2.34419	0.0293523	0.0681393
TH Prkcd Grin2c Glut_4	0.00964113	0.00790587	0.0120377	0.656758	-2.29527	0.0323419	0.0724904
AHN-PVHd-PVR Mixed Gaba	0.0369086	0.0322673	0.0460207	0.701146	-2.23935	0.0363188	0.077424
VMH Nr5a1 Glut_1	0.0023213	0.00282719	0.00167617	1.68669	2.23168	0.0369253	0.077424
STN-PSTN Pitx2 Glut	0.00519971	0.0068136	0.00222224	3.0661	2.12454	0.0461018	0.0936443
Hist Gaba	0.00280103	0.00374507	0.00115777	3.23474	2.08537	0.0498735	0.0982357
SCsg Gabrr2 Gaba	0.000588062	0.000845785	0.00019439	4.35096	2.05758	0.0525777	0.100516
SNc-VTA-RAmb Foxa1 Dopa	0.000216655	0.000368065	0	Inf	2.03456	0.0549838	0.102113
Trh Glut	0.0287996	0.0257523	0.0342026	0.752934	-2.00826	0.0579209	0.104579
PVH-SO-PVa Avp Glut	0.00612823	0.00539684	0.00750568	0.719034	-1.97309	0.0621246	0.109138
TU-ARH Otp Six6 Gaba	0.00945542	0.0113866	0.0066317	1.71699	1.92665	0.0679933	0.113146
ZI Pax6 Gaba	0.0185549	0.0212659	0.0144187	1.47488	1.9206	0.0687463	0.113146
Pitx2 Glut	0.0123493	0.0172959	0.00429705	4.02507	1.91555	0.0696284	0.113146
AHN Onecut3 Gaba	0.0195608	0.017366	0.0230764	0.752544	-1.89637	0.0720382	0.114207
ADP-MPO Trp73 Glut	0.00227487	0.00207051	0.0027422	0.755055	-1.76174	0.0930653	0.14403
TH Prkcd Grin2c Glut_6	0.0182609	0.0206784	0.0142222	1.45395	1.69514	0.105128	0.158915
AV Col27a1 Glut	0.00747458	0.00673666	0.00865496	0.778358	-1.49695	0.149806	0.221305
TH Prkcd Grin2c Glut_3	0.0529411	0.0603588	0.0398699	1.5139	1.47954	0.154142	0.22265
Mixed	0.0478652	0.0509408	0.0438593	1.16146	1.39599	0.177597	0.250952
VMH Nr5a1 Glut_2	0.0262307	0.0295707	0.0220116	1.34342	1.37945	0.182563	0.25248
TH Prkcd Grin2c Glut_2	0.0287222	0.0340283	0.0194268	1.75161	1.28177	0.214341	0.290253
LH-MH Glut	0.00402358	0.00516843	0.00225043	2.29664	1.08182	0.292027	0.387383
TH-PVT-RE Ntrk1-Nox4 Glut	0.00337362	0.00310598	0.0038033	0.816655	-1.05503	0.30364	0.394732
Lhx6 Gaba	0.00451879	0.00438002	0.00460686	0.950759	-1.01916	0.319986	0.401519
TH Prkcd Grin2c Glut_8	0.00396168	0.00470205	0.0033684	1.39593	1.01559	0.321618	0.401519
PO-MEA Glut	0.0141599	0.0126365	0.0151251	0.835466	-1.00325	0.327392	0.401519
AD Serpinb7 Glut	0.00194989	0.0015812	0.00254654	0.620923	-0.969957	0.343493	0.413464
RT-ZI Gnb3 Gaba_2	0.03858	0.0376217	0.0411009	0.91535	-0.882335	0.387786	0.458292
ZI-PVH-SBPV Pax6-Prox1 Gaba	0.0147016	0.0149386	0.0139917	1.06767	0.669273	0.510761	0.592847
Mixed Meis2 Gaba	0.016636	0.0167071	0.0186054	0.897969	-0.494787	0.625991	0.71385
RT-ZI Gnb3 Gaba_1	0.00349742	0.00346507	0.00367905	0.941839	-0.467031	0.645385	0.719823
TH Prkcd Grin2c Glut_5	0.00194989	0.00208396	0.00170572	1.22175	0.4557	0.653378	0.719823
TH Prkcd Grin2c Glut_1	0.00194989	0.00189545	0.00193288	0.980633	-0.408237	0.687316	0.737549
RE-Xi Nox4 Glut	0.017874	0.0181071	0.0171191	1.05772	0.401541	0.692161	0.737549
TH Sema5b-Ntrk Glut	0.0409168	0.042139	0.0376229	1.12003	0.385871	0.703552	0.737595
GPi Tbr1 Cngb3 Gaba-Glut	0.00258438	0.00265536	0.00263847	1.0064	0.230928	0.819651	0.845672
PV-PT Ntrk1-Sp9 Glut	0.0115755	0.0116682	0.0118231	0.986895	-0.0848849	0.933173	0.947754
TH Prkcd Grin2c Glut_7	0.0379455	0.0369861	0.0380756	0.971386	0.0428014	0.966272	0.966272

### Sheet: (WT only) Props by Dissector
Cluster	BaselineProp.Freq	PropMean.Din	PropMean.Simona	PropRatio	Tstatistic	P.Value	FDR
PVN Mixed Glut	0.00263081	0.0023938	0.00326297	0.733625	-1.63001	0.118591	0.94252
NDB-SI-MA-STRv Lhx8 Gaba	0.0164657	0.0144093	0.022667	0.635693	-1.42543	0.1691	0.94252
TRS-BAC Sln Glut	0.00346647	0.00277596	0.00514231	0.539828	-1.4212	0.170508	0.94252
TH Prkcd Grin2c Glut_7	0.0379455	0.0318662	0.0444543	0.71683	-1.41936	0.170839	0.94252
SI-MPO-LPO-ADP Lhx8 Gaba	0.00745911	0.00708429	0.0101414	0.698553	-1.36112	0.188394	0.94252
PO-MEA-BST Mixed Gaba	0.0321732	0.0300121	0.0379459	0.790918	-1.29392	0.210099	0.94252
DMH Hmx2-Vgll1 Glut	0.0057723	0.0062413	0.00438059	1.42476	1.29266	0.210524	0.94252
PF Fzd5 Glut	0.0149956	0.0147523	0.0103733	1.42214	1.26658	0.219711	0.94252
Lhx6-Lhx8 Gaba	0.0189418	0.0176125	0.0222938	0.790015	-1.25869	0.222303	0.94252
TH Prkcd Grin2c Glut_1	0.00194989	0.00169297	0.00218451	0.774991	-1.23879	0.229436	0.94252
Chat GABA	0.00391526	0.00364864	0.00520081	0.701554	-1.23063	0.232423	0.94252
PO-COAa-PAA-MEA Barhl2 Glut	0.0106161	0.0101617	0.0120815	0.841097	-1.22592	0.234155	0.94252
ZI Pax6 Gaba	0.0185549	0.0200621	0.0151291	1.32606	1.19912	0.244175	0.94252
AD Serpinb7 Glut	0.00194989	0.00171359	0.00249198	0.687643	-1.17983	0.251688	0.94252
PO-MEA Glut	0.0141599	0.0127618	0.0152485	0.836922	-1.09996	0.284115	0.94252
ZI Mixed Gaba	0.0397561	0.0416402	0.0312416	1.33284	1.05688	0.302875	0.94252
PH-LHA-PVH-SO-PVa Nxph4 Glut	0.030409	0.0315785	0.0229027	1.37881	1.0559	0.303315	0.94252
PO-MEA Slc17a7 Glut	0.0161253	0.0183217	0.00903023	2.02893	1.05436	0.304163	0.94252
TH-PVT-RE Ntrk1-Nox4 Glut	0.00337362	0.00381251	0.00301724	1.26357	1.0245	0.317552	0.94252
STR D1-D2 Gaba	0.0426655	0.0412419	0.0494801	0.833505	-0.924926	0.365777	0.94252
SI-MA-LPO-LHA Skor1 Glut	0.0242344	0.0232577	0.0286917	0.810608	-0.88384	0.387043	0.94252
DMH Gaba	0.0296971	0.031525	0.0265011	1.18957	0.878655	0.389783	0.94252
PH-LHA-MM Foxb1 Glut	0.0106161	0.0126089	0.00578563	2.17935	0.841182	0.41009	0.94252
TH Prkcd Grin2c Glut_5	0.00194989	0.00175392	0.00206708	0.848498	-0.800207	0.432777	0.94252
PO-CEA-BST Meis2 Gaba	0.029821	0.0305552	0.0319826	0.955371	-0.776491	0.446337	0.94252
Pitx2 Glut	0.0123493	0.0127375	0.00842409	1.51204	0.773872	0.447967	0.94252
LHA Pmch Glut	0.00176419	0.00179529	0.00158072	1.13575	0.747523	0.463247	0.94252
RE-Xi Nox4 Glut	0.017874	0.0184597	0.0165784	1.11348	0.719635	0.479884	0.94252
Lhx6 Gaba	0.00451879	0.00448655	0.00450186	0.996598	-0.685194	0.500906	0.94252
PVpo-VMPO-MPN Hmx2 Gaba	0.0109411	0.0110073	0.0141062	0.780317	-0.624675	0.539171	0.94252
Hist Gaba	0.00280103	0.00276181	0.00207205	1.33289	0.608341	0.549739	0.94252
STR-PAL Chst9 Gaba	0.0219131	0.0219441	0.0225617	0.972623	-0.598739	0.555914	0.94252
RT-ZI Gnb3 Gaba_1	0.00349742	0.00345048	0.00372065	0.927387	-0.571879	0.573629	0.94252
GPe-SI Sox6 Cyp26b1 Gaba	0.00529256	0.005429	0.00587865	0.923511	-0.571591	0.573821	0.94252
ZI-PVH-SBPV Pax6-Prox1 Gaba	0.0147016	0.0151302	0.0136523	1.10826	0.561973	0.580235	0.94252
SCH Six6 Cdc14a Gaba	0.0058961	0.0061691	0.0063637	0.969421	-0.554877	0.585069	0.94252
STN-PSTN Pitx2 Glut	0.00519971	0.00500963	0.00391694	1.27897	0.54994	0.588388	0.94252
Mixed	0.0478652	0.0462359	0.0488229	0.947013	-0.545914	0.591024	0.94252
PVH-SO-PVa Agtr1a Glut	0.00332719	0.00318279	0.00394876	0.806022	-0.539714	0.595293	0.94252
AV Col27a1 Glut	0.00747458	0.00696923	0.00858384	0.811901	-0.531583	0.600811	0.94252
Trh Glut	0.0287996	0.0289978	0.0311747	0.930169	-0.525782	0.604688	0.94252
TH Sema5b-Ntrk Glut	0.0409168	0.0393024	0.040588	0.968325	-0.519456	0.609013	0.94252
TH Prkcd Grin2c Glut_3	0.0529411	0.0551077	0.0440113	1.25212	0.486527	0.63176	0.954986
TH Prkcd Grin2c Glut_6	0.0182609	0.0169885	0.0180147	0.943035	-0.460336	0.650126	0.960414
AHN Onecut3 Gaba	0.0195608	0.0197399	0.0208093	0.948611	-0.409546	0.686392	0.964551
TH Prkcd Grin2c Glut_4	0.00964113	0.00988017	0.0100838	0.979807	-0.373134	0.712883	0.964551
AHN-PVHd-PVR Mixed Gaba	0.0369086	0.0382214	0.0402716	0.94909	-0.350783	0.729335	0.964551
LH-MH Glut	0.00402358	0.00364865	0.00378371	0.964306	0.340269	0.737166	0.964551
SCsg Gabrr2 Gaba	0.000588062	0.00063612	0.000378269	1.68166	0.30398	0.764214	0.964551
SNc-VTA-RAmb Foxa1 Dopa	0.000216655	0.000258301	9.32593e-05	2.76971	0.291494	0.773606	0.964551
PV-PT Ntrk1-Sp9 Glut	0.0115755	0.0119832	0.0114554	1.04607	0.27877	0.783218	0.964551
ADP-MPO Trp73 Glut	0.00227487	0.00254521	0.00223665	1.13796	-0.276261	0.785119	0.964551
Mixed Meis2 Gaba	0.016636	0.0176872	0.0176183	1.00391	-0.25872	0.798434	0.964551
VMH Nr5a1 Glut_2	0.0262307	0.0264501	0.0249857	1.05861	0.237759	0.814431	0.964551
STR D1 Gaba	0.0308268	0.0318029	0.0330947	0.960968	-0.235501	0.816159	0.964551
RT-ZI Gnb3 Gaba_2	0.03858	0.0396938	0.0389549	1.01897	-0.162014	0.872883	0.968847
TH Prkcd Grin2c Glut_2	0.0287222	0.0286919	0.0243266	1.17945	0.158781	0.875407	0.968847
VMH Nr5a1 Glut_1	0.0023213	0.00207732	0.00246479	0.8428	-0.141462	0.888888	0.968847
HY NSCs_2	0.00837215	0.00962116	0.00742468	1.29584	-0.117433	0.907677	0.968847
TH Prkcd Grin2c Glut_8	0.00396168	0.00433673	0.00366672	1.18273	0.11648	0.908407	0.968847
GPi Tbr1 Cngb3 Gaba-Glut	0.00258438	0.00254844	0.00276727	0.920922	-0.105374	0.917104	0.968847
HY NSCs_1	0.00286294	0.00301138	0.00308307	0.976744	0.0653631	0.948527	0.968847
ARC Mixed Glut	0.0125505	0.0134724	0.0143331	0.939947	-0.0613691	0.951668	0.968847
PVH-SO-PVa Avp Glut	0.00612823	0.00647295	0.00642475	1.0075	0.0584701	0.953942	0.968847
TU-ARH Otp Six6 Gaba	0.00945542	0.00857162	0.00954388	0.898127	-0.0393684	0.968978	0.968978
